# RNANetMotif: identifying sequence-structure RNA network motifs in RNA-protein binding sites

**DOI:** 10.1101/2021.09.15.460452

**Authors:** Hongli Ma, Han Wen, Zhiyuan Xue, Guojun Li, Zhaolei Zhang

## Abstract

RNA molecules can adopt stable secondary and tertiary structures, which is essential in mediating physical interactions with other partners such as RNA binding proteins (RBPs) and in carrying out their cellular functions. In vivo and in vitro experiments such as RNAcompete and eCLIP have revealed in vitro binding preferences of RBPs to RNA oligomers and in vivo binding sites in cells. Analysis of these binding data showed that the structure properties of the RNAs in these binding sites are important determinants of the binding events; however, it has been a challenge to incorporate the structure information into an interpretable model. Here we describe a new approach, RNANetMotif, which takes predicted secondary structure of thousands of RNA sequences bound by an RBP as input and uses a graph theory approach to recognize enriched subgraphs. These enriched subgraphs are in essence shared sequence-structure elements that are important in RBP-RNA binding. To validate our approach, we performed RNA structure modeling via discrete molecular dynamics folding simulations for selected 4 RBPs, and RNA-protein docking for LIN28. The simulation results, e.g., solvent accessibility and energetics, further support the biological relevance of the discovered network subgraphs.

**Author Summary:** RNA binding proteins (RBPs) regulate every aspect of RNA biology, including splicing, translation, transportation, and degradation. High-throughput technologies such as eCLIP have identified thousands of binding sites for a given RBP throughout the genome. It has been shown by earlier studies that, in addition to nucleotide sequences, the structure and conformation of RNAs also play important role in RBP-RNA interactions. Analogous to protein-protein interactions or protein-DNA interactions, it is likely that there exist intrinsic sequence-structure motifs common to these RNAs that underlie their binding specificity to specific RBPs. It is known that RNAs form energetically favorable secondary structures, which can be represented as a graph, with nucleotides being nodes and backbone covalent bonds and base-pairing hydrogen bonds representing edges. We hypothesize that these graphs can be mined by graph theory approaches to identify sequence-structure motifs as enriched sub-graphs. In this article, we described the details of this approach, termed RNANetMotif and associated new concepts, namely EKS (Extended K-mer Subgraphs) and GraphK graph search algorithm. To test the utility of our approach, we conducted 3D structure modeling of selected RNA sequences through molecular dynamics (MD) folding simulation and evaluated the significance of the discovered RNA motifs by comparing their spatial exposure with other regions on the RNA. We believe that this approach has the novelty of treating the RNA sequence as a graph and RBP binding sites as enriched subgraph, which has broader applications beyond RBP-RNA interactions.
