## Supplemental Table 1 for "RNANetMotif: identifying sequence-structure RNA network motifs in RNA-protein binding sites"

### Sheet: Sheet1
Table S1. Summary of the number of the nodes and edges of the similarity network for the 22 RBPs.
RBP_CellLine	k=3 (#similarity_network_nodes,#similarity_network_edges)	k=4 (#similarity_network_nodes,#similarity_network_edges)	k=5 (#similarity_network_nodes,#similarity_network_edges)
AKAP1_HepG2	(5145, 180634)	(2987, 61795)	(1810, 24325)
BCLAF1_HepG2	(23183, 2950306)	(15253, 1135504)	(9777, 484283)
DDX24_K562	(5367, 210723)	(3369, 72310)	(1993, 28343)
DDX3X_HepG2	(6465, 211959)	(3178, 58546)	(1722, 19146)
DDX3X_K562	(3994, 106941)	(2277, 31946)	(1179, 11243)
FAM120A_K562	(3437, 102007)	(2395, 37745)	(1465, 15364)
G3BP1_HepG2	(4585, 170515)	(3270, 61855)	(2032, 25026)
GRWD1_HepG2	(17688, 1633236)	(11137, 583755)	(6890, 236881)
IGF2BP1_K562	(3780, 123087)	(2482, 50497)	(1647, 20972)
LARP4_HepG2	(3749, 104161)	(2475, 38656)	(1441, 16096)
LIN28B_K562	(4197, 124139)	(2777, 44896)	(1620, 17390)
PABPC4_K562	(3983, 121170)	(2497, 44973)	(1564, 17418)
PPIG_HepG2	(14290, 1216095)	(8848, 398727)	(5524, 152931)
PUM2_K562	(3717, 111070)	(2554, 42350)	(1489, 17091)
RBM15_K562	(6495, 279067)	(3946, 93873)	(2503, 36988)
RPS3_HepG2	(4877, 139688)	(2660, 43275)	(1518, 17101)
SND1_HepG2	(5931, 211682)	(3320, 72034)	(2040, 28874)
UCHL5_K562	(12435, 997727)	(8176, 369447)	(5287, 156746)
UPF1_HepG2	(8156, 447526)	(5194, 153062)	(2985, 57018)
UPF1_K562	(10920, 783025)	(7301, 285804)	(4651, 116023)
YBX3_K562	(12937, 995235)	(8543, 391003)	(5824, 173177)
ZNF622_K562	(10271, 652151)	(6365, 237381)	(4120, 100608)
