## Supplemental Table 2 for "RNANetMotif: identifying sequence-structure RNA network motifs in RNA-protein binding sites"

Table S2. Hydrogen bond table based on RNA-Protein complex MD simulation
5mer_seq1	RNA	PROTEIN	OCCUPANCY	CONTACT TYPE	5mer_seq2	RNA	PROTEIN	OCCUPANCY	CONTACT TYPE	4mer_seq1	RNA	PROTEIN	OCCUPANCY	CONTACT TYPE
	ADE60	LYS89	1.56	phosphate		ADE40	GLU95	1.22	phosphate		GUA31	SER67	1.3486	phosphate
	CYT63	LYS89	0.92	phosphate		ADE41	LYS92	1.06	phosphate		CYT42	LYS92	1.2121	phosphate
	URA59	LYS88	0.68	phosphate		GUA29	ARG51	0.86	phosphate		ADE36	SER91	1.1213	phosphate
	CYT61	LYS89	0.68	phosphate		ADE27	LYS88	0.8	phosphate		URA39	LYS92	0.9244	phosphate
	URA59	LEU28	0.66	phosphate		CYT28	VAL27	0.68	phosphate		GUA31	LYS68	0.9092	phosphate
	URA59	VAL27	0.64	phosphate		CYT28	LYS89	0.64	phosphate		GUA30	GLN66	0.894	phosphate
	ADE60	LYS88	0.56	phosphate		ADE37	TRP36	0.58	phosphate		GUA30	HSD65	0.7425	phosphate
	CYT51	LYS92	0.34	phosphate		ADE40	GLY93	0.56	phosphate		CYT40	LYS92	0.6819	phosphate
	URA52	LYS92	0.18	phosphate		ADE40	LYS92	0.46	phosphate		ADE88	ARG40	0.6213	phosphate
	GUA53	LYS92	0.16	phosphate		CYT28	LYS88	0.36	phosphate		GUA32	LYS88	0.6062	phosphate
	CYT64	SER91	0.14	phosphate		GUA29	LYS89	0.28	phosphate		GUA91	ARG40	0.6061	phosphate
	URA59	PHE87	0.14	phosphate		ADE41	GLY93	0.22	phosphate		URA38	LYS92	0.576	phosphate
	GUA54	LYS92	0.14	phosphate		GUA30	ARG51	0.22	phosphate		GUA89	ARG40	0.4547	phosphate
	CYT76	LYS35	0.12	phosphate		GUA29	LEU28	0.14	phosphate		GUA32	LYS68	0.3182	phosphate
		TOTAL	7.3	phosphate		ADE40	PHE45	0.14	phosphate		ADE33	LYS88	0.3031	phosphate
	CYT63	SER90	0.6	base		CYT28	LEU28	0.12	phosphate		GUA91	PHE74	0.2729	phosphate
	URA59	VAL27	0.4	base		ADE27	VAL27	0.12	phosphate		URA90	ARG40	0.2425	phosphate
	CYT64	SER91	0.32	base		GUA26	LYS88	0.1	phosphate		GUA35	SER91	0.1668	phosphate
	CYT57	LYS88	0.1	base			TOTAL	8.76	phosphate		GUA30	SER67	0.1365	phosphate
		TOTAL	1.66	base		GUA29	LYS89	1.2	base		URA39	ASP61	0.1364	phosphate
						CYT28	SER90	1.14	base		ADE87	ARG40	0.1213	phosphate
						GUA30	LYS89	0.8	base		URA90	PHE74	0.1063	phosphate
						ADE34	LYS35	0.76	base		GUA30	ARG75	0.1061	phosphate
						CYT28	LYS89	0.74	base			TOTAL	13.23	phosphate
						ADE34	ASP61	0.72	base		GUA35	LYS89	1.5304	base
						CYT43	SER91	0.52	base		GUA67	ARG40	0.576	base
						ADE40	PHE43	0.36	base		GUA35	LYS92	0.4545	base
						ADE27	SER90	0.28	base		CYT29	GLY73	0.3788	base
						ADE27	SER91	0.28	base		URA38	SER90	0.3486	base
						ADE41	SER91	0.18	base		CYT29	ARG75	0.3032	base
						ADE44	SER91	0.1	base		URA38	SER91	0.1818	base
						ADE44	SER90	0.1	base		GUA35	SER91	0.1668	base
							TOTAL	7.46	base		GUA91	GLY73	0.1667	base
											URA39	ILE58	0.1516	base
											CYT42	GLY93	0.1364	base
											GUA67	PHE74	0.1214	base
											ADE36	LYS92	0.1213	base
											URA38	LYS92	0.1062	base
												TOTAL	4.99	base
